# Elevated precontractile calcium set point is sustained by limited PMCA1 export in dystrophic muscle

**DOI:** 10.64898/2026.11.05.764057

**Authors:** D Marchiafava, K Hughes-Wiles, W Stein, X Dai, P Jazireian, A Stanley-Copeland, J Ohana, MF Engelke, AG Vidal-Gadea

## Abstract

Duchenne muscular dystrophy is caused by loss of dystrophin and marked by elevated muscle calcium, usually attributed to contraction-induced membrane damage. Whether calcium rises before muscle can contract, and what sustains it, is unresolved. In *Caenorhabditis elegans* embryos and patient-derived human myoblasts, dystrophic muscle carries an elevated resting calcium set point before contraction is possible. Embryonic calcium is elevated 400 minutes after fertilization, before movement is detectable or the neuromuscular junction forms. Silencing the plasma membrane calcium pump gene *mca-1* raises calcium in wild-type but not dystrophic animals, whereas silencing its paralogue raises it in both: the limitation is specific to that export route. Dystrophic human myoblasts have less pump; pump inhibition or silencing increases calcium preferentially in healthy cells and raising pump expression lowers calcium most in dystrophic cells. Constrained calcium export is an early, continuing determinant of the dystrophic set point.
