## Supplementary material for "Elevated precontractile calcium set point is sustained by limited PMCA1 export in dystrophic muscle": Data file S1

### Sheet: in
Figure	Panel	Measure	Comparison	Group 1	Group 1 mean ± SEM	Group 2	Group 2 mean ± SEM	n (unit)	Test	Statistic	p	Source of values
1	b	L1 larval GCaMP2 brightness (animal/background)	dystrophic vs healthy	Healthy N2	1.273 ± 0.052	Dystrophic dys-1(eg33)	1.663 ± 0.103	5 replicates of 10 animals per genotype	Student's unpaired t-test	t = 3.39, df = 8	0.0095	Supplementary Data 2, replicate-level recomputation
1	d	Three-fold embryo GCaMP2 brightness	dystrophic vs healthy	Healthy	1.308 ± 0.057	Dystrophic	1.885 ± 0.228	5 replicates of 30 embryos per genotype	Student's unpaired t-test	t = 2.46, df = 8	0.039	Supplementary Data 2, replicate-level recomputation
2	b	Hatching window b (min)	dystrophic vs healthy	Healthy	44.8 ± 2.25	Dystrophic	62.3 ± 5.11	5 replicates per genotype	Student's unpaired t-test	t = 3.14, df = 8	0.014	Supplementary Data 2, replicate-level recomputation
2	c	T50 (min post-fertilization)	dystrophic vs healthy	Healthy	746 ± 10.5	Dystrophic	872 ± 24.8	5 replicates per genotype	Student's unpaired t-test	t = 4.66, df = 8	0.0016	Supplementary Data 2, replicate-level recomputation
3	a	Fraction of embryos at pretzel stage vs time	dystrophic vs healthy at each timepoint	Healthy	see Supplementary Data 2	Dystrophic	see Supplementary Data 2	3 replicates of 39 to 50 embryos	none reported significant		n.s.	Manuscript text; not recomputed
3	c	Fraction of retained embryos at gastrula stage	dystrophic vs healthy	Healthy	0.940 ± 0.005	Dystrophic	0.836 ± 0.027	4 replicates (28, 15, 23, 15 adults) per genotype	Welch's t-test (unequal variances)	t = 3.85	0.027	Supplementary Data 2, replicate-level recomputation
3	c	Fraction of retained embryos at pretzel (three-fold) stage	dystrophic vs healthy	Healthy	0.000 ± 0.000	Dystrophic	0.049 ± 0.012	81 adults per genotype (animal is the unit)	Mann-Whitney U test	U = 3969	1.5e-05	Supplementary Data 2, replicate-level recomputation
3	f	Hatching window under chs-1 RNAi, healthy	chs-1 RNAi vs L4440	Healthy L4440	43.4 ± 2.13	Healthy chs-1	46.7 ± 3.61	5 replicates	Student's unpaired t-test	t = 0.77, df = 8	0.46	Supplementary Data 2, replicate-level recomputation
3	f	Hatching window under chs-1 RNAi, dystrophic	chs-1 RNAi vs L4440	Dystrophic L4440	47.1 ± 2.93	Dystrophic chs-1	53.9 ± 5.04	5 replicates	Student's unpaired t-test	t = 1.18, df = 8	0.27	Supplementary Data 2, replicate-level recomputation
3	g	T50 under chs-1 RNAi, healthy	chs-1 RNAi vs L4440	Healthy L4440	726 ± 9.3	Healthy chs-1	725 ± 6.0	5 replicates	Student's unpaired t-test	t = 0.06, df = 8	0.96	Supplementary Data 2, replicate-level recomputation
3	g	T50 under chs-1 RNAi, dystrophic	chs-1 RNAi vs L4440	Dystrophic L4440	799 ± 10.3	Dystrophic chs-1	738 ± 11.4	5 replicates	Student's unpaired t-test	t = 3.97, df = 8	0.0041	Supplementary Data 2, replicate-level recomputation
3	g	T50, L4440 condition	dystrophic vs healthy	Healthy L4440	726 ± 9.3	Dystrophic L4440	799 ± 10.3	5 replicates	Student's unpaired t-test	t = 5.24, df = 8	0.00078	Supplementary Data 2, replicate-level recomputation
3	i	L1 brightness after chs-1 RNAi, omnibus	four groups					50, 38, 88, 96 animals (animal is the unit)	Kruskal-Wallis	H = 64.8, df = 3	5.6e-14	Supplementary Data 2, replicate-level recomputation
3	i	L1 brightness, post hoc	dystrophic L4440 vs healthy L4440	Healthy L4440	median 1.07 (IQR 1.03 to 1.15)	Dystrophic L4440	median 1.31 (IQR 1.21 to 1.43)	50 vs 88 animals	Dunn's test (text); Bonferroni-adjusted Mann-Whitney here		< 0.001	Supplementary Data 2, replicate-level recomputation
3	i	L1 brightness, post hoc	dystrophic chs-1 vs healthy L4440	Healthy L4440	median 1.07	Dystrophic chs-1	median 1.22 (IQR 1.12 to 1.36)	50 vs 96 animals	Dunn's test		< 0.001	Supplementary Data 2, replicate-level recomputation
3	i	L1 brightness, post hoc	dystrophic chs-1 vs healthy chs-1	Healthy chs-1	median 1.12	Dystrophic chs-1	median 1.22	38 vs 96 animals	Dunn's test		0.022	Supplementary Data 2, replicate-level recomputation
3	i	L1 brightness, post hoc	dystrophic chs-1 vs dystrophic L4440	Dystrophic L4440	median 1.31	Dystrophic chs-1	median 1.22	88 vs 96 animals	Dunn's test		0.0043	Bonferroni-adjusted Mann-Whitney on Supplementary Data 2
3	i	L1 brightness, post hoc	healthy chs-1 vs healthy L4440	Healthy L4440	median 1.07	Healthy chs-1	median 1.12	50 vs 38 animals	Dunn's test		1	Supplementary Data 2, replicate-level recomputation
4	a	Embryo brightness at 400 mpf	dystrophic vs healthy	Healthy	1.008 ± 0.0185	Dystrophic	1.121 ± 0.010	5 replicates of 20 embryos	Student's unpaired t-test	t = 5.38, df = 8	0.00066	Supplementary Data 2, replicate-level recomputation
4	a	Embryo brightness at 450 mpf	dystrophic vs healthy	Healthy	1.031 ± 0.007	Dystrophic	1.109 ± 0.018	10 replicates of 20 embryos	Student's unpaired t-test	t = 3.99, df = 18	0.00085	Supplementary Data 2, replicate-level recomputation
4	a	Embryo brightness at 500 mpf	dystrophic vs healthy	Healthy	1.053 ± 0.008	Dystrophic	1.124 ± 0.018	10 replicates of 20 embryos	Student's unpaired t-test	t = 3.60, df = 18	0.0021	Supplementary Data 2, replicate-level recomputation
4	b	Brightness vs movement index, intercept	dystrophic vs healthy	Healthy	1.025	Dystrophic	1.074	538 embryos per genotype	ANCOVA, genotype main effect		0.021	Supplementary Data 2, replicate-level recomputation
4	b	Brightness vs movement index, slope	genotype × movement interaction	Healthy	0.0598 (R² 0.122)	Dystrophic	0.1005 (R² 0.205)	538 embryos per genotype	ANCOVA, interaction		0.00024	Supplementary Data 2, replicate-level recomputation
4	c	Movement index at 400 mpf, healthy	dTBC vs untreated	Healthy 0 mM	1.17 ± 0.032	Healthy 1 mM dTBC	1.16 ± 0.034	9 replicates of 20 embryos	Student's unpaired t-test	t = 0.349, df = 16	0.73	Manuscript text; per-egg layout in Supplementary Data 2 not re-derived
4	c	Movement index at 400 mpf, dystrophic	dTBC vs untreated	Dystrophic 0 mM	1.14 ± 0.035	Dystrophic 1 mM dTBC	1.18 ± 0.030	9 replicates of 20 embryos	Student's unpaired t-test		0.35	Manuscript text
4	c	Movement index at 900 mpf, healthy	dTBC vs untreated	Healthy 0 mM	2.817 ± 0.148	Healthy 1 mM dTBC	1.512 ± 0.133	3 replicates of 20 embryos	Mann-Whitney U test	U = 0		Manuscript text
4	c	Movement index at 900 mpf, dystrophic	dTBC vs untreated	Dystrophic 0 mM	2.833 ± 0.196	Dystrophic 1 mM dTBC	1.597 ± 0.100	3 replicates of 20 embryos	Student's unpaired t-test	t = 5.61, df = 4	0.005	Manuscript text
4	c	Movement index at 900 mpf, untreated	dystrophic vs healthy	Healthy 0 mM	2.817 ± 0.148	Dystrophic 0 mM	2.833 ± 0.196	3 replicates	Student's unpaired t-test		0.95	Manuscript text
4	c	Movement index at 900 mpf, dTBC	dystrophic vs healthy	Healthy 1 mM	1.512 ± 0.133	Dystrophic 1 mM	1.597 ± 0.100	3 replicates	Student's unpaired t-test		0.64	Manuscript text
4	d	Embryo brightness at 400 mpf, healthy	dTBC vs untreated	Healthy 0 mM	1.100 ± 0.010	Healthy 1 mM dTBC	1.102 ± 0.014	9 replicates of 20 embryos	Student's unpaired t-test	t = 0.13, df = 16	0.9	Supplementary Data 2, replicate-level recomputation
4	d	Embryo brightness at 400 mpf, dystrophic	dTBC vs untreated	Dystrophic 0 mM	1.180 ± 0.021	Dystrophic 1 mM dTBC	1.168 ± 0.026	9 replicates of 20 embryos	Student's unpaired t-test	t = 0.33, df = 16	0.75	Supplementary Data 2, replicate-level recomputation
4	d	Embryo brightness at 400 mpf, untreated	dystrophic vs healthy	Healthy 0 mM	1.100 ± 0.010	Dystrophic 0 mM	1.180 ± 0.021	9 replicates of 20 embryos	Student's unpaired t-test	t = 3.47, df = 16	0.0031	Supplementary Data 2, replicate-level recomputation
4	d	Embryo brightness at 400 mpf, dTBC	dystrophic vs healthy	Healthy 1 mM	1.102 ± 0.014	Dystrophic 1 mM	1.168 ± 0.026	9 replicates of 20 embryos	Student's unpaired t-test (Welch p = 0.044)	t = 2.24, df = 16; difference 0.067, 95% CI 0.004 to 0.130	0.039	Supplementary Data 2, replicate-level recomputation
4	d	Embryo brightness at 900 mpf, dystrophic	dTBC vs untreated	Dystrophic 0 mM	1.463 ± 0.035	Dystrophic 1 mM dTBC	1.191 ± 0.022	3 replicates of 20 embryos	Student's t-test (Welch p = 0.0047)	t = 6.59, df = 4	0.0027	Supplementary Data 2, replicate-level recomputation
4	d	Embryo brightness at 900 mpf, healthy	dTBC vs untreated	Healthy 0 mM	1.217 ± 0.040	Healthy 1 mM dTBC	1.155 ± 0.039	3 replicates of 20 embryos	Student's unpaired t-test	t = 1.12, df = 4	0.33	Supplementary Data 2, replicate-level recomputation
4	d	Embryo brightness at 900 mpf, untreated	dystrophic vs healthy	Healthy 0 mM	1.217 ± 0.040	Dystrophic 0 mM	1.463 ± 0.035	3 replicates of 20 embryos	Student's unpaired t-test	t = 4.66, df = 4	0.0096	Supplementary Data 2, replicate-level recomputation
4	d	Embryo brightness at 900 mpf, treated dystrophic vs untreated healthy	residual difference	Healthy 0 mM	1.217 ± 0.040	Dystrophic 1 mM dTBC	1.191 ± 0.022	3 replicates of 20 embryos	Student's unpaired t-test	t = 0.58, df = 4; difference ?0.026, 95% CI ?0.153 to +0.100	0.59	Supplementary Data 2, replicate-level recomputation
5	b, c, d, e, f, g	Omnibus across 9 RNAi conditions, healthy swimming	one-way ANOVA					4 replicates of 8 to 10 worms per condition	One-way ANOVA	F(8,27) = 86.10	< 0.001	Supplementary Data 2, replicate-level recomputation
5	b, c, d, e, f, g	Omnibus, dystrophic swimming	one-way ANOVA					4 replicates	One-way ANOVA	F(8,27) = 22.45	< 0.001	Supplementary Data 2, replicate-level recomputation
5	b, c, d, e, f, g	Omnibus, healthy brightness	one-way ANOVA					4 replicates	One-way ANOVA	F(8,27) = 18.84	< 0.001	Supplementary Data 2, replicate-level recomputation
5	b, c, d, e, f, g	Omnibus, dystrophic brightness	one-way ANOVA					4 replicates	One-way ANOVA	F(8,27) = 13.20	< 0.001	Supplementary Data 2, replicate-level recomputation
5	b	Swimming frequency (Hz), L4440 baseline	dystrophic vs healthy	Healthy L4440	2.28 ± 0.072	Dystrophic L4440	1.28 ± 0.089	4 replicates	Student's unpaired t-test	t = 8.70, df = 6	0.00013	Supplementary Data 2, replicate-level recomputation
5	c	Brightness, L4440 baseline	dystrophic vs healthy	Healthy L4440	2.86 ± 0.036	Dystrophic L4440	4.17 ± 0.158	4 replicates	Student's unpaired t-test	t = 8.10, df = 6	0.00019	Supplementary Data 2, replicate-level recomputation
5	b	Swimming frequency (Hz)	lev-11 RNAi vs L4440, healthy	Healthy L4440	2.28 ± 0.072	Healthy lev-11	1.93 ± 0.082	4 replicates of 8 to 10 worms	Holm-Šídák post hoc vs L4440 after one-way ANOVA		0.0064	Supplementary Data 2, replicate-level recomputation
5	b	Swimming frequency (Hz)	myo-3 RNAi vs L4440, healthy	Healthy L4440	2.28 ± 0.072	Healthy myo-3	1.81 ± 0.107	4 replicates of 8 to 10 worms	Holm-Šídák post hoc vs L4440 after one-way ANOVA		0.0005	Supplementary Data 2, replicate-level recomputation
5	b	Swimming frequency (Hz)	pat-10 RNAi vs L4440, healthy	Healthy L4440	2.28 ± 0.072	Healthy pat-10	0.003 ± 0.003	4 replicates of 8 to 10 worms	Holm-Šídák post hoc vs L4440 after one-way ANOVA		< 0.001	Supplementary Data 2, replicate-level recomputation
5	b	Swimming frequency (Hz)	unc-38 RNAi vs L4440, healthy	Healthy L4440	2.28 ± 0.072	Healthy unc-38	1.91 ± 0.112	4 replicates of 8 to 10 worms	Holm-Šídák post hoc vs L4440 after one-way ANOVA		0.0052	Supplementary Data 2, replicate-level recomputation
5	d	Swimming frequency (Hz)	egl-19 RNAi vs L4440, healthy	Healthy L4440	2.28 ± 0.072	Healthy egl-19	2.10 ± 0.065	4 replicates of 8 to 10 worms	Holm-Šídák post hoc vs L4440 after one-way ANOVA		0.19	Supplementary Data 2, replicate-level recomputation
5	d	Swimming frequency (Hz)	unc-2 RNAi vs L4440, healthy	Healthy L4440	2.28 ± 0.072	Healthy unc-2	2.19 ± 0.050	4 replicates of 8 to 10 worms	Holm-Šídák post hoc vs L4440 after one-way ANOVA		0.4	Supplementary Data 2, replicate-level recomputation
5	f	Swimming frequency (Hz)	mca-1 RNAi vs L4440, healthy	Healthy L4440	2.28 ± 0.072	Healthy mca-1	1.64 ± 0.060	4 replicates of 8 to 10 worms	Holm-Šídák post hoc vs L4440 after one-way ANOVA		< 0.001	Supplementary Data 2, replicate-level recomputation
5	f	Swimming frequency (Hz)	mca-2 RNAi vs L4440, healthy	Healthy L4440	2.28 ± 0.072	Healthy mca-2	1.78 ± 0.049	4 replicates of 8 to 10 worms	Holm-Šídák post hoc vs L4440 after one-way ANOVA		0.0003	Supplementary Data 2, replicate-level recomputation
5	b	Swimming frequency (Hz)	lev-11 RNAi vs L4440, dystrophic	Dystrophic L4440	1.28 ± 0.089	Dystrophic lev-11	0.93 ± 0.117	4 replicates of 8 to 10 worms	Holm-Šídák post hoc vs L4440 after one-way ANOVA		0.04	Supplementary Data 2, replicate-level recomputation
5	b	Swimming frequency (Hz)	myo-3 RNAi vs L4440, dystrophic	Dystrophic L4440	1.28 ± 0.089	Dystrophic myo-3	0.77 ± 0.079	4 replicates of 8 to 10 worms	Holm-Šídák post hoc vs L4440 after one-way ANOVA		0.0015	Supplementary Data 2, replicate-level recomputation
5	b	Swimming frequency (Hz)	pat-10 RNAi vs L4440, dystrophic	Dystrophic L4440	1.28 ± 0.089	Dystrophic pat-10	0.00 ± 0.00	4 replicates of 8 to 10 worms	Holm-Šídák post hoc vs L4440 after one-way ANOVA		< 0.001	Supplementary Data 2, replicate-level recomputation
5	b	Swimming frequency (Hz)	unc-38 RNAi vs L4440, dystrophic	Dystrophic L4440	1.28 ± 0.089	Dystrophic unc-38	0.96 ± 0.053	4 replicates of 8 to 10 worms	Holm-Šídák post hoc vs L4440 after one-way ANOVA		0.054	Supplementary Data 2, replicate-level recomputation
5	d	Swimming frequency (Hz)	egl-19 RNAi vs L4440, dystrophic	Dystrophic L4440	1.28 ± 0.089	Dystrophic egl-19	1.15 ± 0.085	4 replicates of 8 to 10 worms	Holm-Šídák post hoc vs L4440 after one-way ANOVA		0.47	Supplementary Data 2, replicate-level recomputation
5	d	Swimming frequency (Hz)	unc-2 RNAi vs L4440, dystrophic	Dystrophic L4440	1.28 ± 0.089	Dystrophic unc-2	1.34 ± 0.081	4 replicates of 8 to 10 worms	Holm-Šídák post hoc vs L4440 after one-way ANOVA		0.63	Supplementary Data 2, replicate-level recomputation
5	f	Swimming frequency (Hz)	mca-1 RNAi vs L4440, dystrophic	Dystrophic L4440	1.28 ± 0.089	Dystrophic mca-1	1.11 ± 0.087	4 replicates of 8 to 10 worms	Holm-Šídák post hoc vs L4440 after one-way ANOVA		0.42	Supplementary Data 2, replicate-level recomputation
5	f	Swimming frequency (Hz)	mca-2 RNAi vs L4440, dystrophic	Dystrophic L4440	1.28 ± 0.089	Dystrophic mca-2	1.08 ± 0.110	4 replicates of 8 to 10 worms	Holm-Šídák post hoc vs L4440 after one-way ANOVA		0.38	Supplementary Data 2, replicate-level recomputation
5	c	Muscle brightness (animal/background)	lev-11 RNAi vs L4440, healthy	Healthy L4440	2.86 ± 0.036	Healthy lev-11	2.53 ± 0.053	4 replicates of 8 to 10 worms	Holm-Šídák post hoc vs L4440 after one-way ANOVA		0.095	Supplementary Data 2, replicate-level recomputation
5	c	Muscle brightness (animal/background)	myo-3 RNAi vs L4440, healthy	Healthy L4440	2.86 ± 0.036	Healthy myo-3	2.44 ± 0.103	4 replicates of 8 to 10 worms	Holm-Šídák post hoc vs L4440 after one-way ANOVA		0.031	Supplementary Data 2, replicate-level recomputation
5	c	Muscle brightness (animal/background)	pat-10 RNAi vs L4440, healthy	Healthy L4440	2.86 ± 0.036	Healthy pat-10	3.46 ± 0.170	4 replicates of 8 to 10 worms	Holm-Šídák post hoc vs L4440 after one-way ANOVA		0.0022	Supplementary Data 2, replicate-level recomputation
5	c	Muscle brightness (animal/background)	unc-38 RNAi vs L4440, healthy	Healthy L4440	2.86 ± 0.036	Healthy unc-38	2.40 ± 0.099	4 replicates of 8 to 10 worms	Holm-Šídák post hoc vs L4440 after one-way ANOVA		0.019	Supplementary Data 2, replicate-level recomputation
5	e	Muscle brightness (animal/background)	egl-19 RNAi vs L4440, healthy	Healthy L4440	2.86 ± 0.036	Healthy egl-19	2.60 ± 0.033	4 replicates of 8 to 10 worms	Holm-Šídák post hoc vs L4440 after one-way ANOVA		0.165	Supplementary Data 2, replicate-level recomputation
5	e	Muscle brightness (animal/background)	unc-2 RNAi vs L4440, healthy	Healthy L4440	2.86 ± 0.036	Healthy unc-2	2.84 ± 0.106	4 replicates of 8 to 10 worms	Holm-Šídák post hoc vs L4440 after one-way ANOVA		0.92	Supplementary Data 2, replicate-level recomputation
5	g	Muscle brightness (animal/background)	mca-1 RNAi vs L4440, healthy	Healthy L4440	2.86 ± 0.036	Healthy mca-1	3.42 ± 0.120	4 replicates of 8 to 10 worms	Holm-Šídák post hoc vs L4440 after one-way ANOVA		0.0032	Supplementary Data 2, replicate-level recomputation
5	g	Muscle brightness (animal/background)	mca-2 RNAi vs L4440, healthy	Healthy L4440	2.86 ± 0.036	Healthy mca-2	3.44 ± 0.116	4 replicates of 8 to 10 worms	Holm-Šídák post hoc vs L4440 after one-way ANOVA		0.0027	Supplementary Data 2, replicate-level recomputation
5	c	Muscle brightness (animal/background)	lev-11 RNAi vs L4440, dystrophic	Dystrophic L4440	4.17 ± 0.158	Dystrophic lev-11	3.42 ± 0.150	4 replicates of 8 to 10 worms	Holm-Šídák post hoc vs L4440 after one-way ANOVA		0.023	Supplementary Data 2, replicate-level recomputation
5	c	Muscle brightness (animal/background)	myo-3 RNAi vs L4440, dystrophic	Dystrophic L4440	4.17 ± 0.158	Dystrophic myo-3	3.31 ± 0.058	4 replicates of 8 to 10 worms	Holm-Šídák post hoc vs L4440 after one-way ANOVA		0.011	Supplementary Data 2, replicate-level recomputation
5	c	Muscle brightness (animal/background)	pat-10 RNAi vs L4440, dystrophic	Dystrophic L4440	4.17 ± 0.158	Dystrophic pat-10	5.02 ± 0.222	4 replicates of 8 to 10 worms	Holm-Šídák post hoc vs L4440 after one-way ANOVA		0.0114	Supplementary Data 2, replicate-level recomputation
5	c	Muscle brightness (animal/background)	unc-38 RNAi vs L4440, dystrophic	Dystrophic L4440	4.17 ± 0.158	Dystrophic unc-38	4.18 ± 0.103	4 replicates of 8 to 10 worms	Holm-Šídák post hoc vs L4440 after one-way ANOVA		0.99	Supplementary Data 2, replicate-level recomputation
5	e	Muscle brightness (animal/background)	egl-19 RNAi vs L4440, dystrophic	Dystrophic L4440	4.17 ± 0.158	Dystrophic egl-19	3.56 ± 0.061	4 replicates of 8 to 10 worms	Holm-Šídák post hoc vs L4440 after one-way ANOVA		0.074	Supplementary Data 2, replicate-level recomputation
5	e	Muscle brightness (animal/background)	unc-2 RNAi vs L4440, dystrophic	Dystrophic L4440	4.17 ± 0.158	Dystrophic unc-2	4.03 ± 0.106	4 replicates of 8 to 10 worms	Holm-Šídák post hoc vs L4440 after one-way ANOVA		0.92	Supplementary Data 2, replicate-level recomputation
5	g	Muscle brightness (animal/background)	mca-1 RNAi vs L4440, dystrophic	Dystrophic L4440	4.17 ± 0.158	Dystrophic mca-1	4.21 ± 0.142	4 replicates of 8 to 10 worms	Holm-Šídák post hoc vs L4440 after one-way ANOVA		0.99	Supplementary Data 2, replicate-level recomputation
5	g	Muscle brightness (animal/background)	mca-2 RNAi vs L4440, dystrophic	Dystrophic L4440	4.17 ± 0.158	Dystrophic mca-2	5.06 ± 0.353	4 replicates of 8 to 10 worms	Holm-Šídák post hoc vs L4440 after one-way ANOVA		0.0093	Supplementary Data 2, replicate-level recomputation
5	f	Swimming, dystrophic mca conditions only	L4440 vs mca-1 vs mca-2					4 replicates	One-way ANOVA (three groups)	F(2,9) = 1.23	0.34	Supplementary Data 2, replicate-level recomputation
6	b	Differential expression, DMD vs WT myoblasts	2137 genes at adjusted p < 0.05	WT (AB1190)	3 cultures	DMD (AB1071)	3 cultures	3 cultures per genotype	DESeq2 Wald test, Benjamini-Hochberg		< 0.05	GEO GSE299627; manuscript text
6	c	EGR1	DMD vs WT	WT		DMD	log2FC ?0.865	3 vs 3	DESeq2 Wald test		3.02e-13	Manuscript text
6	c	FOS	DMD vs WT	WT		DMD	log2FC ?0.846	3 vs 3	DESeq2 Wald test		1.54e-09	Manuscript text
6	c	ATP2B1 (PMCA1)	DMD vs WT	WT		DMD	log2FC ?0.11	3 vs 3	DESeq2 Wald test		0.463	Manuscript text
7	b	Basal Fluo-4 in myoblasts (AU)	dystrophic vs healthy	Healthy AB1190	8.06 ± 0.623	Dystrophic AB1071	11.9 ± 1.33	5 replicates of 111 to 200 cells	Student's unpaired t-test	t = 2.61, df = 8	0.031	Supplementary Data 2, replicate-level recomputation
7	d	PMCA1/4 immunofluorescence (AU)	dystrophic vs healthy	Healthy	58.4 ± 4.5	Dystrophic	31.5 ± 7.1	5 replicates of 77 to 150 cells	Student's unpaired t-test	t = 3.19, df = 8	0.013	Supplementary Data 2, replicate-level recomputation
7	f	Basal Fluo-4 with Caloxin 1B1, healthy	100 µM vs vehicle	Healthy vehicle	12.2 ± 0.668	Healthy Caloxin	19.2 ± 0.992	5 replicates of 200 cells	Student's unpaired t-test	t = 5.88, df = 8	0.00037	Supplementary Data 2, replicate-level recomputation
7	f	Basal Fluo-4 with Caloxin 1B1, dystrophic	100 µM vs vehicle	Dystrophic vehicle	22.2 ± 2.28	Dystrophic Caloxin	23.3 ± 1.49	5 replicates of 200 cells	Student's unpaired t-test	t = 0.39, df = 8	0.7	Supplementary Data 2, replicate-level recomputation
7	g	Basal Fluo-4 with PMCA1 shRNA, healthy	shRNA vs control	Healthy control	13.8 ± 0.89	Healthy PMCA1 shRNA	88.2 ± 11.4	5 replicates; 175 to 391 control and 17 to 71 shRNA cells	Student's unpaired t-test (Welch p = 0.0027)	t = 6.54, df = 8	0.00018	Supplementary Data 2, replicate-level recomputation
7	g	Basal Fluo-4 with PMCA1 shRNA, dystrophic	shRNA vs control	Dystrophic control	21.7 ± 1.94	Dystrophic PMCA1 shRNA	39.8 ± 6.42	5 replicates; 114 to 544 control and 8 to 56 shRNA cells	Student's unpaired t-test (Welch p = 0.043)	t = 2.69, df = 8	0.028	Supplementary Data 2, replicate-level recomputation
7	h	Fluo-4 ratio shRNA/control	dystrophic vs healthy	Healthy	6.66 ± 1.18	Dystrophic	1.77 ± 0.18	5 replicates	Student's unpaired t-test (Welch p = 0.013)	t = 4.08, df = 8	0.0035	Supplementary Data 2, replicate-level recomputation
7	i	PMCA1 transcript, ??Ct	dystrophic vs healthy	Healthy	?Ct 5.36 ± 0.27	Dystrophic	?Ct 6.20 ± 0.35	5 replicates in technical triplicate	paired t-test on ?Ct (file); unpaired p = 0.09	??Ct 0.84	0.004	Supplementary Data 2, replicate-level recomputation
8	b	Myotube baseline fluorescence (max/background)	dystrophic vs healthy	Healthy	1.41 ± 0.085	Dystrophic	2.06 ± 0.133	5 replicates of 20 myotubes	Student's unpaired t-test	t = 4.10, df = 8	0.0034	Supplementary Data 2, replicate-level recomputation
8	c	Calcium decay time constant ? (s)	dystrophic vs healthy	Healthy	0.708 ± 0.089	Dystrophic	1.142 ± 0.072	5 replicates of 20 myotubes	Student's unpaired t-test	t = 3.81, df = 8	0.0052	Supplementary Data 2, replicate-level recomputation
8	d	Peak fluorescence, first stimulation set	dystrophic vs healthy	Healthy	2.44 ± 0.131	Dystrophic	3.77 ± 0.52	5 replicates of 20 myotubes	Student's unpaired t-test (Welch p = 0.061)	t = 2.49, df = 8	0.038	Supplementary Data 2, replicate-level recomputation
8	d	Peak fluorescence, set 1 vs set 2, healthy	within genotype	Healthy set 1	2.44 ± 0.131	Healthy set 2	2.33 ± 0.184	5 replicates	Student's unpaired t-test	t = 0.46, df = 8	0.66	Supplementary Data 2, replicate-level recomputation
8	d	Peak fluorescence, set 1 vs set 2, dystrophic	within genotype	Dystrophic set 1	3.77 ± 0.52	Dystrophic set 2	3.28 ± 0.523	5 replicates	Student's unpaired t-test (paired p = 0.021)	t = 0.67, df = 8	0.52	Supplementary Data 2, replicate-level recomputation
8	e	Intermission slope (fluorescence per frame)	dystrophic vs healthy	Healthy	?2.90e-05 ± 5.37e-06	Dystrophic	7.5e-06 ± 1.42e-05	5 replicates	Welch's t-test	t = 2.41	0.059	Supplementary Data 2, replicate-level recomputation
9	b	Myotube baseline, healthy	Caloxin vs vehicle	Healthy vehicle	1.42 ± 0.026	Healthy Caloxin	1.71 ± 0.052	5 replicates of 20 myotubes	Student's unpaired t-test	t = 4.94, df = 8	0.0011	Supplementary Data 2, replicate-level recomputation
9	b	Myotube baseline, dystrophic	Caloxin vs vehicle	Dystrophic vehicle	1.93 ± 0.137	Dystrophic Caloxin	2.00 ± 0.095	5 replicates	Student's unpaired t-test (Welch p = 0.67)	t = 0.44, df = 8	0.67	Supplementary Data 2, replicate-level recomputation
9	b	Myotube baseline, treated healthy vs untreated dystrophic	across genotypes	Healthy Caloxin	1.71 ± 0.052	Dystrophic vehicle	1.93 ± 0.137	5 replicates	Student's unpaired t-test	t = 1.54, df = 8	0.16	Supplementary Data 2, replicate-level recomputation
9	c	?, healthy	Caloxin vs vehicle	Healthy vehicle	0.686 ± 0.054	Healthy Caloxin	0.780 ± 0.110	5 replicates	Student's unpaired t-test	t = 0.77, df = 8	0.46	Supplementary Data 2, replicate-level recomputation
9	c	?, dystrophic	Caloxin vs vehicle	Dystrophic vehicle	0.947 ± 0.113	Dystrophic Caloxin	1.115 ± 0.120	5 replicates	Student's unpaired t-test	t = 1.02, df = 8	0.34	Supplementary Data 2, replicate-level recomputation
9	d	Peak fluorescence, healthy	Caloxin vs vehicle	Healthy vehicle	2.30 ± 0.122	Healthy Caloxin	3.78 ± 0.58	5 replicates	Welch's t-test		0.062	Supplementary Data 2, replicate-level recomputation
9	d	Peak fluorescence, dystrophic	Caloxin vs vehicle	Dystrophic vehicle	4.62 ± 0.476	Dystrophic Caloxin	3.98 ± 0.57	5 replicates	Student's unpaired t-test	t = 0.85, df = 8	0.42	Supplementary Data 2, replicate-level recomputation
9	e	Intermission slope, healthy	Caloxin vs vehicle	Healthy vehicle	-3.19e-05 ± 9.4e-06	Healthy Caloxin	-2.08e-05 ± 1.46e-05	5 replicates	Student's unpaired t-test	t = 0.634, df = 8	0.544	Supplementary Data 2, replicate-level recomputation
9	e	Intermission slope, dystrophic	Caloxin vs vehicle	Dystrophic vehicle	6.35e-05 ± 3.77e-05	Dystrophic Caloxin	7.43e-05 ± 3.03e-05	5 replicates	Student's unpaired t-test	t = 0.223, df = 8	0.829	Supplementary Data 2, replicate-level recomputation
10	b	PMCA1/4 immunofluorescence, healthy	PMCA1-mCherry+ vs untransfected	Healthy control	36.8 ± 3.32	Healthy PMCA1	91.2 ± 10.2	5 replicates; 338 to 433 control and 31 to 54 transfected cells	Student's unpaired t-test		< 0.001	Supplementary Data 2, replicate-level recomputation
10	b	PMCA1/4 immunofluorescence, dystrophic	PMCA1-mCherry+ vs untransfected	Dystrophic control	17.6 ± 2.57	Dystrophic PMCA1	52.7 ± 9.35	5 replicates; 223 to 712 control and 19 to 41 transfected cells	Student's unpaired t-test		0.007	Supplementary Data 2, replicate-level recomputation
10	b	Immunofluorescence ratio PMCA1/control	dystrophic vs healthy	Healthy	2.52 ± 0.327	Dystrophic	2.91 ± 0.261	5 replicates	Student's unpaired t-test		0.379	Supplementary Data 2, replicate-level recomputation
10	d	Basal Fluo-4, healthy	PMCA1-mCherry+ vs untransfected	Healthy control	16.4 ± 0.90	Healthy PMCA1	13.1 ± 0.76	5 replicates; 259 to 922 control and 22 to 62 transfected cells	Student's unpaired t-test	t = 2.83, df = 8	0.022	Supplementary Data 2, replicate-level recomputation
10	d	Basal Fluo-4, dystrophic	PMCA1-mCherry+ vs untransfected	Dystrophic control	25.3 ± 1.61	Dystrophic PMCA1	18.1 ± 1.02	5 replicates; 174 to 676 control and 13 to 42 transfected cells	Student's unpaired t-test	t = 3.77, df = 8	0.0054	Supplementary Data 2, replicate-level recomputation
10	d	Fluo-4 ratio PMCA1/control	dystrophic vs healthy	Healthy	0.797 ± 0.0097	Dystrophic	0.720 ± 0.027	5 replicates	Student's unpaired t-test		0.029	Supplementary Data 2, replicate-level recomputation
10	d	Basal Fluo-4, untreated	dystrophic vs healthy	Healthy control	16.4 ± 0.90	Dystrophic control	25.3 ± 1.61	5 replicates	Student's unpaired t-test	t = 4.82, df = 8; difference 8.9 AU	0.0013	Supplementary Data 2, replicate-level recomputation
10	d	Basal Fluo-4, dystrophic PMCA1 vs healthy untransfected	residual difference	Healthy control	16.4 ± 0.90	Dystrophic PMCA1	18.1 ± 1.02	5 replicates	Student's unpaired t-test	t = 1.25, df = 8; difference 1.7 AU, 95% CI ?1.4 to +4.8	0.25	Supplementary Data 2, replicate-level recomputation
